# Pavlov’s pea plants? Not so fast. An attempted replication of Gagliano *et al*. (December 2016)

**DOI:** 10.1101/2020.04.05.026823

**Authors:** Kasey Markel

## Abstract

Gagliano *et al*. (Learning by association in plants, 2016) reported associative learning in pea plants. Associative learning has long been considered a behavior performed only by animals, making this claim particularly newsworthy and interesting. In the experiment, plants were trained in Y-shaped mazes for three days with fans and lights attached at the top of the maze. Training consisted of wind consistently preceding light from either the same or the opposite arm of the maze. When plant growth forced a decision between the two arms of the maze, fans alone were able to influence growth direction, whereas the growth direction of untrained plants was not affected by fans. Importantly, some plants were trained to grow towards the fan and others to grow away, demonstrating the flexibility of associative learning. However, a replication of their protocol failed to demonstrate the same result, calling for further verification and study before mainstream acceptance of this paradigm-shifting phenomenon. This replication attempt used a larger sample size and fully blinded analysis.
