## Supplemental Data for "Pavlov’s pea plants? Not so fast. An attempted replication of Gagliano *et al*. (December 2016)"

### Sheet: Summary and statistics
Markel results summary
Condition	F + L	F + L control	F vs L	F vs L control	Light	Light vs F + Light + F - towards fan	Pooled Phototropism	Light vs F	Light + F
Towards Light	38	43	20	23	16	34	82	11	15
Away Light	23	17	22	17	11	19	45	19	8
Percent Towards	62	71	47	57	59	64	64	36	65
Percent Away	38	29	53	43	-41	-36	-36	64	35
Comparison made with Fisher's exact test	F + L to F + L Control		F vs L to F vs L control					Light vs F to Light + F
two-tailed p value	0.335		0.3869					0.0542
Two-tailed p value (Fisher's exact test) for comparison against random choice (NB - Fisher's exact test requires integer numbers, so two p values are given when the sample size is an odd number, one for rounding up and one for rounding down - these act as bounds for the true p value. In practice, the difference is always very small. IN the manuscript, I report the mean of these two values as a be…	0.2018, 0.2047	0.0243	1	0.6541	0.5857, 0.5913	0.1698, 0.1729	0.0223, 0.0227	0.4348	0.3726, 0.3801
Gagliano et al. Results summary
Condition	F + L Experiment 1	F + L Experiment 1 Control	F + L Total (Experiment 1 + 2-light condition)	F + L control Total (Experiment 1 + 2)	F vs L	F vs L control	stationary light	stationary fan
Towards Light	5	10	7	20	4	9	10	13
Away Light	8	0	11	0	9	0	0	17
Percent Towards	38	100	38	100	30	100	100	43
Percent Away	62	0	62	0	70	0	0	57
Comparison made with Fisher's exact test	F + L Experiment 1 to F + L Experiment 1 control		F + L Total to F + L Total Control		F vs L to F vs L control
two-tailed p value	0.0027 (the same as they report)		0.0001		0.0017 (as reported)
Two-tailed p value (Fisher's exact test) for comparison against random choice (NB - Fisher's exact test requires integer numbers, so two p values are given when the sample size is an odd number, one for rounding up and one for rounding down.)	0.7036, 0.6951	0.0325	0.738	0.0004	0.4283, 0.4401	0.0325, 0.0294	0.0325	0.7961

### Sheet: Raw data
NB: L and R indicate growth to the left or right, respectively, whereas x indicates disqualification by the experimentor prior to scoring, in most cases due to plants growing too fast. N indicates growth into neither tube. A color-coding scheme is used for counting convenience, where if in each trio column the colors match then the phototropic response was observed. Subtotals are calculated at th…
Moving Light Fan Opposite	Phototrop	Result		Moving Light Fan Adjacent	Phototrop	Result		F + L	Phototrop	Result		F + L ctrl	Phototrop	Result		F vs L	Phototrop	Result		F vs L ctrl	Phototrop	Result
209	R	R		229	R	R		312	L	L		308	L	R		300	L	L		203	L	R
210	L	L		309	L	N		277	L	L		314	L	L		287	L	L		242	L	L
238	R	X		322	R	R		296	L	L		284	L	N		245	L	L		324	L	N
263	L	R		205	L	L		281	L	L		220	L	N		278	L	L		310	L	L
268	R	L		264	R	R		215	L	L		222	L	L		204	L	L		321	L	L
290	L	N		303	L	N		330	R	N		212	R	R		219	R	R		293	R	R
270	R	N		269	R	N		216	R	N		328	R	R		200	R	X		315	R	N
260	L	N		233	L	N		299	R	R		261	R	R		226	R	R		302	R	N
218	R	N		275	R	R		305	R	N		273	R	R		232	R	N		241	R	N
224	L	L		286	L	L		206	R	L		239	R	L		316	R	R		257	R	L
		3:2				6:0		253	L	R		248	L	L		247	L	N		297	L	R
2017-08-17				2017-08-17				256	L	L		320	L	R		252	L	R		231	L	L
125	L	x		101	L	R		258	L	N		306	L	N		291	L	N		267	L	R
83	L	x		123	L	x		244	L	R		326	L	R		201	L	R		240	L	L
133	L	x		126	L	N		280	L	L		230	L	L		237	L	L		251	L	L
51	L	R		113	L	R		323	R	R		236	R	R		225	R	L		227	R	R
68	L	N		90	L	R		246	R	R		329	R	L		313	R	N		295	R	R
62	L	R		105	L	L		272	R	N		283	R	R		285	R	L		282	R	L
100	L	x		55	L	N		217	R	L		235	R	R		208	R	L		202	R	L
76	L	N		70	L	R		223	R	R		254	R	L		288	R	N		255	R	N
40	L	R		108	L	x		292	L	R		213	L	L		265	L	L		221	L	N
38	L	x		35	L	x		327	R	N		317	R	N		266	R	L		294	R	N
127	R	x		82	R	R		307	R	X		325	R	N		207	L	L		262	R	L
59	R	x		154	R	R		311	R	N		318	R	L		249	R	L		298	L	N
52	R	R		31	R	x		211	L	N		279	L	N		271	L	L		259	R	N
135	R	N		45	R	x				11:5				12:7				12:7				9:7
94	R	x		151	R	x		2017-08-17				2017-08-17				2017-08-17				2017-08-17
132	R	x		84	R	x		107	L	N		104	L	x		81	L	R		158	L	L
92	R	L		157	R	R		71	L	N		87	L	R		102	L	N		44	L	x
111	R	x		79	R	R		122	L	x		138	L	L		109	L	x		156	L	x
119	R	x		95	R	x		64	L	R		67	L	x		41	L	R		56	L	R
72	R	L		36	R	R		155	L	L		80	L	R		34	L	N		96	L	R
		1:5				6:4		43	R	R		85	R	N		130	R	L		128	R	x
								32	R	x		110	R	R		140	R	L		91	R	x
								53	R	L		39	R	R		97	R	R		42	R	R
								46	R	R		93	R	N		65	R	x		54	R	x
								99	R	x		103	R	N		89	R	N		49	R	R
								77	L	R		112	L	x		129	L	R		8	L	L
								136	L	x		37	L	L		121	L	R		118	L	R
								57	L	R		48	L	L		120	L	R		152	L	N
								88	L	L		30	L	L		60	L	N		78	L	x
								106	L	R		117	L	x		69	L	R		50	L	L
								139	R	R		61	R	R		134	R	R		137	R	R
								86	R	R		47	R	N		33	R	x		66	R	R
								159	R	L		58	R	R		116	R	x		153	R	L
								74	R	x		75	R	R		63	R	x		131	R	R
								72	R	L		114	R	x		115	R	L		124	R	R
										6:7				9:2				2:8				9:4		Moving Light
2017-08-27				2017-08-27				2017-08-27				2017-08-27				2017-08-27				2017-08-27				2017-08-27	Phototrop	Result
129	L	x		90	R	N		118	L	R		36	L	N		72	R	x		108	R	R		37	R	N
63	L	N		105	R	N		77	L	L		71	L	L		144	R	R		127	R	R		89	R	R
140	L	R		85	R	R		46	L	R		72	L	x		109	R	N		35	R	x		97	R	R
99	L	R		61	R	L		47	L	R		76	L	R		136	R	R		158	R	R		39	R	R
116	L	L		57	R	L		8	L	L		66	L	L		54	R	x		65	R	L		50	R	R
131	L	N		53	R	R		52	R	N		48	R	N		152	L	L		67	L	N		60	R	N
51	L	L		86	R	L		55	R	N		34	R	R		78	L	R		147	L	R		113	R	N
154	L	R		106	R	R		41	R	x		42	R	R		104	L	R		145	L	R		120	R	R
121	L	N		110	R	N		43	R	L		58	R	x		119	L	N		146	L	L		137	R	R
130	L	N		56	R	L		139	R	R		126	R	R		149	L	R		117	L	N		44	R	R
		2:3				3:4		124	L	N		155	L	N		157	R	L		84	R	L		102	L	x
								138	L	N		33	L	N		114	R	L		148	R	N		101	L	N
								153	L	R		134	L	L		133	R	N		142	R	N		75	L	L
								70	L	L		40	L	N		128	R	L		59	R	N		103	L	R
								30	L	R		49	L	L		135	R	N		141	R	L		62	L	N
								38	R	R		95	R	N		83	L	L		31	L	R		69	L	N
								125	R	R		91	R	L		151	L	L		156	L	x		107	L	L
								94	R	R		100	R	R		112	L	L		123	L	N		80	L	L
								45	R	N		122	R	N		32	L	N		159	L	L		79	L	N
								132	R	N		143	R	L		74	L	R		111	L	N		68	L	N
										7:6				8:3			total	6:7			total	5:6				10:1
Sept 3 Light vs F								Sept 3 F + L				Sept 3 F + L ctrl					selected	3:4			selected	1:3		Sept 3 Moving light
107	L	L						45	L	L		97	L	L			unselected	3:3			unselected	4:3		70	L	L
62	L	R						69	L	N		76	L	L										114	L	N
42	L	N						106	L	R		99	L	N										78	L	R
67	L	N						83	L	L		48	L	L										66	L	R
153	L	N						72	L	L		90	L	N										157	L	x
117	R	N						110	R	R		91	R	x										119	R	N
40	R	x						109	R	N		113	R	N										54	R	N
139	R	R						74	R	x		65	R	R										158	R	L
145	R	L						85	R	N		60	R	N										148	R	R
50	R	N						156	R	N		75	R	R										149	R	N
154	L	R						127	L	L		134	L	N										124	L	N
58	L	L						138	L	R		152	L	R										116	L	R
136	L	R						159	L	x		126	L	L										146	L	R
144	L	R						121	L	L		59	L	R										142	L	N
118	L	x						57	L	L		155	L	L										56	L	R
123	R	x						132	R	R		133	R	R										53	R	N
141	R	L						143	R	L		125	R	R										49	R	N
55	R	N						147	R	L		120	R	x										105	R	L
137	R	x						130	R	x		151	R	x										129	R	R
140	R	R						135	R	R		131	R	R										47	R	L
71	L	R						33	L	R		73	L	R										63	L	R
44	L	N						38	L	N		122	L	R										104	L	N
43	L	R						128	L	L		112	L	N										89	L	N
68	L	L						32	L	N		86	L	R										80	L	R
52	L	R						34	L	N		35	L	L										41	L	N
101	R	N						8	R	R		31	R	R										100	R	R
95	R	N						79	R	R		102	R	x										46	R	N
51	R	N						30	R	N		36	R	N										103	R	R
61	R	N						37	R	R		39	R	R										94	R	N
108	R	N						84	R	R		77	R	R										111	R	R
		5:9								14:5				14:5												06:10:00
